# Identification of areas of very high biodiversity value to achieve the EU Biodiversity Strategy for 2030 key commitments

**DOI:** 10.1101/2020.07.14.202341

**Authors:** Iulia V. Miu, Laurentiu Rozylowicz, Viorel D. Popescu, Paulina Anastasiu

## Abstract

**Background:** The European Union strives to increase protected areas of the EU terrestrial surface to 30% by year 2030, of which one third should be strictly protected. Designation of the Natura 2000 network, the backbone of nature protection in the EU, was mostly an expert-opinion process with little systematic conservation planning. The designation of the Natura 2000 network in Romania followed the same non-systematic approach, resulting in a suboptimal representation of invertebrates and plants. To help identify areas with very high biodiversity without repeating past planning missteps, we present a reproducible example of spatial prioritization using Romania’s current terrestrial Natura 2000 network and coarse-scale terrestrial species occurrence.

**Methods:** We used 371 terrestrial Natura 2000 Sites of Community Importance (Natura 2000 SCI), designated to protect 164 terrestrial species listed under Annex II of Habitats Directive in Romania in our spatial prioritization analyses (marine Natura 2000 sites and species were excluded). Species occurrences in terrestrial Natura 2000 sites were aggregated at a Universal Traverse Mercator spatial resolution of 1 km^2^. To identify priority terrestrial Natura 2000 sites for species conservation, and to explore if the Romanian Natura 2000 network sufficiently represents species included in Annex II of Habitats Directive, we used Zonation v4, a decision support software tool for spatial conservation planning. We carried out the analyses nationwide (all Natura 2000 sites) as well as separately for each biogeographic region (i.e., Alpine, Continental, Pannonian, Steppic and Black Sea).

**Results:** The results of spatial prioritization of terrestrial Natura 2000 vary greatly by planning scenario. The performance of national-level planning of top priorities is minimal. On average, when 33% of the landscape of Natura 2000 sites is protected, only 20% of the distribution of species listed in Annex II of Habitats Directive are protected. As a consequence, the representation of species by priority terrestrial Natura 2000 sites is lessened when compared to the initial set of species. When planning by taxonomic group, the top-priority areas include only 10% of invertebrate distribution in Natura 2000. When selecting top-priority areas by biogeographical region, there are significantly fewer gap species than in the national level and by taxa scenarios; thusly, the scenario outperforms the national-level prioritization. The designation of strictly protected areas as required by the EU Biodiversity Strategy for 2030 should be followed by setting clear objectives, including a good representation of species and habitats at the biogeographical region level.
