## Supplementary material for "Identification of areas of very high biodiversity value to achieve the EU Biodiversity Strategy for 2030 key commitments": Data S3

### Sheet: sites_species
species name	species group	all ROU	top 33 ROU	all ALP	top 33 ALP ROU	top 33 ALP biog	all CON	top 33 CON ROU	top 33 CON biog	all PAN	top 33 PAN ROU	top 33 PAN biog	all STE&BLK	top 33 STE&BLK ROU	top 33 STE&BLK biog
Barbus meridionalis	Fish	84	62	43	23	26	64	37	29	4	2	2	1	0	1
Sabanejewia aurata	Fish	77	58	22	14	16	61	38	25	9	4	3	5	2	4
Lucanus cervus	Invertebrates	75	41	16	9	11	61	29	21	5	2	4	8	1	7
Lycaena dispar	Invertebrates	53	22	14	11	12	38	10	22	6	0	3	10	1	9
Cerambyx cerdo	Invertebrates	47	19	10	4	7	36	13	13	2	1	2	6	1	5
Rosalia alpina	Invertebrates	37	19	29	14	14	16	5	12	NA	NA	NA	NA	NA	NA
Lutra lutra	Mammals	162	110	57	33	28	110	63	32	14	7	4	18	7	11
Canis lupus	Mammals	96	56	70	35	28	50	20	28	2	0	2	1	1	1
Ligularia sibirica	Plants	30	17	26	16	10	5	1	5	NA	NA	NA	NA	NA	NA
Campanula serrata	Plants	35	16	34	15	16	14	1	11	NA	NA	NA	NA	NA	NA
Iris aphylla ssp. hungarica	Plants	43	15	11	5	7	31	9	15	2	0	2	6	1	4
Crambe tataria	Plants	21	12	NA	NA	NA	19	11	7	NA	NA	NA	2	1	2
Echium russicum	Plants	39	12	1	0	1	27	11	8	NA	NA	NA	13	1	11
Cypripedium calceolus	Plants	28	12	17	8	7	15	3	5	1	1	1	NA	NA	NA
Tozzia carpathica	Plants	22	12	22	11	16	10	1	8	NA	NA	NA	NA	NA	NA
Marsilea quadrifolia	Plants	19	8	1	1	1	10	4	6	7	3	1	4	0	4
Liparis loeselii	Plants	11	8	6	5	4	8	3	7	NA	NA	NA	NA	NA	NA
Meesia longiseta	Plants	10	7	9	6	6	4	1	3	NA	NA	NA	NA	NA	NA
Eleocharis carniolica	Plants	11	4	4	3	4	6	0	4	3	1	1	1	0	1
Angelica palustris	Plants	7	4	2	1	2	5	3	2	1	0	1	NA	NA	NA
Rhodeus sericeus amarus	Fish	75	48	4	1	4	55	38	14	13	7	3	12	2	9
Adenophora lilifolia	Plants	9	4	3	2	1	7	2	4	1	0	1	NA	NA	NA
Pulsatilla patens	Plants	10	4	4	2	3	9	2	7	1	0	1	NA	NA	NA
Serratula lycopifolia	Plants	5	4	NA	NA	NA	5	4	3	NA	NA	NA	NA	NA	NA
Agrimonia pilosa	Plants	8	3	3	1	3	5	2	2	NA	NA	NA	2	0	2
Himantoglossum caprinum	Plants	12	3	2	2	2	7	0	5	NA	NA	NA	6	1	5
Pholidoptera transsylvanica	Invertebrates	30	18	25	13	16	15	5	12	NA	NA	NA	NA	NA	NA
Syringa josikaea	Plants	4	3	4	3	2	3	0	2	1	0	1	NA	NA	NA
Cirsium brachycephalum	Plants	5	3	NA	NA	NA	NA	NA	NA	5	3	2	NA	NA	NA
Dicranum viride	Plants	10	3	9	3	6	2	0	2	NA	NA	NA	NA	NA	NA
Cobitis taenia	Fish	68	42	8	3	7	46	30	11	12	6	3	14	3	10
Drepanocladus vernicosus	Plants	8	3	8	3	7	2	0	2	NA	NA	NA	NA	NA	NA
Ursus arctos	Mammals	95	52	76	34	27	42	18	24	2	0	2	NA	NA	NA
Morimus funereus	Invertebrates	36	17	5	1	4	32	15	11	NA	NA	NA	4	1	3
Carabus variolosus	Invertebrates	26	16	18	10	11	14	6	11	1	0	1	NA	NA	NA
Callimorpha quadripunctaria	Invertebrates	42	15	19	10	12	27	5	18	2	0	0	6	0	6
Euphydryas aurinia	Invertebrates	22	15	13	7	9	17	8	10	NA	NA	NA	NA	NA	NA
Isophya stysi	Invertebrates	17	13	6	5	3	15	8	7	NA	NA	NA	NA	NA	NA
Spermophilus citellus	Mammals	80	47	1	0	1	41	25	8	17	11	4	28	11	16
Lynx lynx	Mammals	78	45	62	31	20	35	14	21	2	0	2	NA	NA	NA
Gobio kessleri	Fish	59	41	6	3	5	47	33	12	7	4	2	9	1	7
Ophiogomphus cecilia	Invertebrates	17	11	5	4	5	14	6	8	2	1	2	1	0	1
Hypodryas maturna	Invertebrates	26	11	8	7	7	19	3	11	4	1	2	2	0	2
Unio crassus	Invertebrates	17	11	1	1	1	13	6	7	6	4	2	NA	NA	NA
Asplenium adulterinum	Plants	8	3	6	3	3	4	0	3	NA	NA	NA	NA	NA	NA
Pulsatilla grandis	Plants	11	2	2	1	2	7	1	4	NA	NA	NA	4	0	4
Iris humilis ssp. arenaria	Plants	4	2	NA	NA	NA	3	2	2	1	0	1	NA	NA	NA
Coenagrion ornatum	Invertebrates	20	10	3	3	3	12	3	6	5	4	1	2	0	2
Chilostoma banaticum	Invertebrates	17	10	10	7	6	8	2	6	3	1	2	NA	NA	NA
Osmoderma eremita	Invertebrates	14	10	8	6	7	13	4	10	NA	NA	NA	1	0	1
Cottus gobio	Fish	54	31	45	22	24	27	8	20	2	1	1	NA	NA	NA
Maculinea teleius	Invertebrates	13	8	2	2	1	11	6	8	1	0	1	NA	NA	NA
Cordulegaster heros	Invertebrates	13	8	9	6	6	7	2	6	NA	NA	NA	NA	NA	NA
Vipera ursinii	Reptile	4	2	NA	NA	NA	3	2	3	NA	NA	NA	1	0	1
Elaphe quatuorlineata	Reptile	11	2	NA	NA	NA	2	1	1	NA	NA	NA	10	1	7
Testudo graeca	Reptile	14	2	NA	NA	NA	1	0	0	NA	NA	NA	14	2	11
Vipera ursinii rakosiensis	Reptile	3	2	NA	NA	NA	3	2	1	NA	NA	NA	NA	NA	NA
Aspius aspius	Fish	50	31	6	4	5	36	22	9	5	3	2	12	2	9
Leptidea morsei	Invertebrates	20	7	8	5	6	15	2	9	1	0	0	1	0	1
Nymphalis vaualbum	Invertebrates	12	7	6	4	4	8	3	6	1	0	1	NA	NA	NA
Carabus hampei	Invertebrates	11	7	8	6	4	4	1	4	1	0	1	NA	NA	NA
Eriogaster catax	Invertebrates	15	7	3	3	2	13	3	10	3	1	2	2	0	2
Austropotamobius torrentium	Invertebrates	11	6	5	4	4	11	2	9	NA	NA	NA	NA	NA	NA
Myotis myotis	Mammals	67	34	34	16	19	46	17	24	4	1	2	2	0	2
Arytrura musculus	Invertebrates	12	5	NA	NA	NA	9	5	2	2	0	1	3	0	3
Gobio albipinnatus	Fish	46	30	NA	NA	NA	34	24	6	8	4	2	10	2	7
Buxbaumia viridis	Plants	10	2	10	2	6	NA	NA	NA	NA	NA	NA	NA	NA	NA
Aldrovanda vesiculosa	Plants	6	1	NA	NA	NA	3	1	2	2	0	1	1	0	1
Rhinolophus hipposideros	Mammals	55	31	29	16	15	35	13	23	4	2	2	2	0	2
Moehringia jankae	Plants	4	1	NA	NA	NA	NA	NA	NA	NA	NA	NA	4	1	4
Campanula romanica	Plants	7	1	NA	NA	NA	NA	NA	NA	NA	NA	NA	7	1	5
Pulsatilla pratensis ssp. hungarica	Plants	3	1	NA	NA	NA	NA	NA	NA	3	1	1	NA	NA	NA
Poa granitica ssp. disparilis	Plants	2	1	2	1	2	1	0	1	NA	NA	NA	NA	NA	NA
Astragalus peterfii	Plants	1	1	NA	NA	NA	1	1	1	NA	NA	NA	NA	NA	NA
Rhinolophus ferrumequinum	Mammals	43	23	20	12	14	28	9	19	5	2	2	5	0	5
Gobio uranoscopus	Fish	37	29	20	11	16	32	16	16	5	2	2	1	0	1
Pilemia tigrina	Invertebrates	8	5	1	1	0	8	4	8	1	0	1	NA	NA	NA
Odontopodisma rubripes	Invertebrates	8	5	2	2	2	6	2	4	3	1	2	NA	NA	NA
Colias myrmidone	Invertebrates	7	5	3	3	2	6	2	4	NA	NA	NA	NA	NA	NA
Galium moldavicum	Plants	2	1	NA	NA	NA	2	1	2	NA	NA	NA	NA	NA	NA
Draba dorneri	Plants	2	1	2	1	1	NA	NA	NA	NA	NA	NA	NA	NA	NA
Mannia triandra	Plants	2	1	2	1	1	NA	NA	NA	NA	NA	NA	NA	NA	NA
Centaurea jankae	Plants	5	0	NA	NA	NA	1	0	0	NA	NA	NA	5	0	5
Potentilla emilii-popii	Plants	6	0	NA	NA	NA	1	0	0	NA	NA	NA	6	0	6
Isophya costata	Invertebrates	4	4	1	1	1	3	2	3	2	1	2	NA	NA	NA
Vertigo angustior	Invertebrates	8	4	3	1	2	7	3	2	NA	NA	NA	1	0	1
Catopta thrips	Invertebrates	9	4	1	1	1	8	3	4	NA	NA	NA	2	0	2
Gortyna borelii lunata	Invertebrates	5	3	3	3	2	4	0	3	1	0	0	NA	NA	NA
Barbastella barbastellus	Mammals	43	23	28	14	14	27	9	18	2	0	2	NA	NA	NA
Testudo hermanni	Reptile	13	6	1	1	1	11	5	3	NA	NA	NA	3	0	3
Theodoxus transversalis	Invertebrates	5	3	NA	NA	NA	3	1	2	1	1	1	1	1	1
Eudontomyzon danfordi	Fish	23	18	18	14	14	13	4	8	1	0	1	NA	NA	NA
Myotis blythii	Mammals	39	19	25	13	17	23	5	18	3	1	2	2	0	2
Anisus vorticulus	Invertebrates	7	3	1	1	1	3	0	1	2	1	1	2	1	2
Pseudophilotes bavius	Invertebrates	7	3	NA	NA	NA	6	3	2	NA	NA	NA	1	0	1
Carabus zawadzkii	Invertebrates	4	3	4	3	2	NA	NA	NA	NA	NA	NA	NA	NA	NA
Maculinea nausithous	Invertebrates	5	3	NA	NA	NA	5	3	5	NA	NA	NA	NA	NA	NA
Centaurea pontica	Plants	1	0	NA	NA	NA	NA	NA	NA	NA	NA	NA	1	0	1
Dioszeghyana schmidtii	Invertebrates	3	2	NA	NA	NA	2	1	2	3	1	2	NA	NA	NA
Bolbelasmus unicornis	Invertebrates	4	2	NA	NA	NA	3	2	1	NA	NA	NA	1	0	1
Misgurnus fossilis	Fish	43	18	4	0	4	27	12	8	10	5	3	11	1	9
Zingel streber	Fish	28	15	3	3	2	17	8	6	5	3	2	8	1	6
Dracocephalum austriacum	Plants	2	0	1	0	1	1	0	1	NA	NA	NA	NA	NA	NA
Ferula sadleriana	Plants	1	0	NA	NA	NA	1	0	1	NA	NA	NA	NA	NA	NA
Pseudogaurotina excellens	Invertebrates	5	2	5	2	5	NA	NA	NA	NA	NA	NA	NA	NA	NA
Cucujus cinnaberinus	Invertebrates	7	2	6	2	4	4	0	3	NA	NA	NA	NA	NA	NA
Myotis bechsteinii	Mammals	30	19	14	9	10	24	10	13	2	0	2	NA	NA	NA
Cucullia mixta	Invertebrates	4	2	NA	NA	NA	4	2	2	NA	NA	NA	NA	NA	NA
Zingel zingel	Fish	24	13	2	2	2	13	6	4	6	4	2	8	1	6
Castor fiber	Mammals	22	16	7	3	7	16	10	6	3	2	1	2	1	2
Lycaena helle	Invertebrates	4	2	1	1	0	4	1	2	NA	NA	NA	NA	NA	NA
Carabus hungaricus	Invertebrates	4	2	1	1	1	3	1	1	NA	NA	NA	NA	NA	NA
Leucorrhinia pectoralis	Invertebrates	2	2	1	1	1	1	1	0	NA	NA	NA	NA	NA	NA
Miniopterus schreibersii	Mammals	29	13	13	9	11	23	4	19	2	0	2	4	0	4
Triturus dobrogicus	Amphibians	27	12	1	0	1	12	5	2	7	4	3	11	3	7
Gladiolus palustris	Plants	1	0	NA	NA	NA	1	0	1	NA	NA	NA	NA	NA	NA
Stipa danubialis	Plants	1	0	NA	NA	NA	1	0	1	NA	NA	NA	NA	NA	NA
Thlaspi jankae	Plants	1	0	NA	NA	NA	1	0	1	NA	NA	NA	NA	NA	NA
Tulipa hungarica	Plants	1	0	NA	NA	NA	1	0	1	NA	NA	NA	NA	NA	NA
Paracaloptenus caloptenoides	Invertebrates	6	1	1	1	1	2	0	2	NA	NA	NA	4	0	3
Rhinolophus euryale	Mammals	15	11	7	7	7	12	3	11	2	1	1	NA	NA	NA
Eudontomyzon mariae	Fish	11	10	7	5	3	6	4	3	NA	NA	NA	1	1	1
Rhysodes sulcatus	Invertebrates	5	1	3	1	2	4	0	2	NA	NA	NA	NA	NA	NA
Buprestis splendens	Invertebrates	2	1	2	1	2	1	0	1	NA	NA	NA	NA	NA	NA
Gymnocephalus schraetzer	Fish	20	8	1	1	1	9	2	3	5	4	2	8	1	6
Paeonia officinalis ssp. banatica	Plants	2	0	NA	NA	NA	2	0	1	NA	NA	NA	NA	NA	NA
Oxyporus mannerheimii	Invertebrates	1	1	1	1	1	1	0	1	NA	NA	NA	NA	NA	NA
Myotis emarginatus	Mammals	20	10	11	7	9	15	3	11	1	0	1	2	0	2
Colchicum arenarium	Plants	2	0	NA	NA	NA	2	0	2	NA	NA	NA	NA	NA	NA
Stephanopachys substriatus	Invertebrates	1	1	1	1	1	1	0	1	NA	NA	NA	NA	NA	NA
Saxifraga hirculus	Plants	1	0	1	0	1	NA	NA	NA	NA	NA	NA	NA	NA	NA
Pelecus cultratus	Fish	20	8	2	1	2	10	4	4	2	2	1	11	1	9
Glyphipterix loricatella	Invertebrates	2	1	1	1	1	1	0	1	NA	NA	NA	NA	NA	NA
Gymnocephalus baloni	Fish	13	6	NA	NA	NA	7	2	3	4	3	2	4	1	2
Graphoderus bilineatus	Invertebrates	2	0	NA	NA	NA	1	0	1	NA	NA	NA	1	0	1
Mustela eversmanii	Mammals	17	10	NA	NA	NA	2	2	2	6	6	2	9	2	7
Stenobothrus eurasius	Invertebrates	1	0	NA	NA	NA	1	0	1	NA	NA	NA	NA	NA	NA
Myotis dasycneme	Mammals	11	6	2	1	2	9	3	5	3	2	2	NA	NA	NA
Triturus montandoni	Amphibians	42	21	38	16	10	10	5	4	NA	NA	NA	NA	NA	NA
Isophya harzi	Invertebrates	1	0	1	0	1	1	0	1	NA	NA	NA	NA	NA	NA
Rhinolophus blasii	Mammals	8	5	4	4	4	7	1	7	1	0	1	NA	NA	NA
Myotis capaccinii	Mammals	9	4	3	3	3	8	1	7	NA	NA	NA	1	0	1
Hucho hucho	Fish	6	4	5	3	3	2	1	2	NA	NA	NA	NA	NA	NA
Leuciscus souffia	Fish	3	3	3	3	2	NA	NA	NA	NA	NA	NA	NA	NA	NA
Alosa immaculata	Fish	8	3	NA	NA	NA	4	2	1	NA	NA	NA	4	1	2
Eudontomyzon vladykovi	Fish	2	2	1	1	1	2	1	1	NA	NA	NA	NA	NA	NA
Sicista subtilis	Mammals	7	3	NA	NA	NA	4	3	4	NA	NA	NA	3	0	3
Mesocricetus newtoni	Mammals	10	3	NA	NA	NA	1	0	0	NA	NA	NA	10	3	7
Triturus vulgaris ampelensis	Amphibians	56	40	20	12	11	49	27	20	2	1	1	NA	NA	NA
Vertigo moulinsiana	Invertebrates	2	0	1	0	1	1	0	1	NA	NA	NA	NA	NA	NA
Umbra krameri	Fish	9	2	NA	NA	NA	4	2	1	3	0	1	2	0	1
Romanichthys valsanicola	Fish	1	1	1	0	1	1	1	1	NA	NA	NA	NA	NA	NA
Vormela peregusna	Mammals	7	1	NA	NA	NA	1	0	0	NA	NA	NA	7	1	6
Bison bonasus	Mammals	1	1	1	1	0	1	0	1	NA	NA	NA	NA	NA	NA
Alosa tanaica	Fish	4	1	NA	NA	NA	NA	NA	NA	NA	NA	NA	4	1	3
Microtus tatricus	Mammals	2	1	2	1	1	NA	NA	NA	NA	NA	NA	NA	NA	NA
Emys orbicularis	Reptile	94	53	8	4	7	66	34	14	14	7	4	21	8	14
Mustela lutreola	Mammals	1	0	NA	NA	NA	NA	NA	NA	NA	NA	NA	1	0	1
Cobitis elongata	Fish	2	0	NA	NA	NA	2	0	1	NA	NA	NA	NA	NA	NA
Bombina bombina	Amphibians	105	59	3	2	3	70	38	11	21	11	4	23	8	15
Rutilus pigus	Fish	1	0	NA	NA	NA	1	0	1	NA	NA	NA	NA	NA	NA
Triturus cristatus	Amphibians	144	89	52	23	21	98	55	28	17	8	6	4	3	2
Bombina variegata	Amphibians	182	108	87	39	34	117	64	40	14	5	4	1	0	1
Rhinolophus mehelyi	Mammals	6	0	NA	NA	NA	3	0	1	NA	NA	NA	4	0	4

### Sheet: Legend
NA	species not present in the respective biogeographical region
0	gap species (no sites in top 10 cover the respective species)
1 … max	number of Natura 2000 sites in top 10 covering the respective species
